# Differential gene expression underpinning production of distinct sperm morphs in the wax moth *Galleria mellonella*

**DOI:** 10.1101/2023.12.13.571524

**Authors:** Emma Moth, Fiona Messer, Saurabh Chaudhary, Helen White-Cooper

**Author notes:** Current address: Wellcome Trust-Medical Research Council Cambridge Stem Cell Institute, University of Cambridge, Cambridge, UK.

## Abstract

Male Lepidoptera makes two distinct sperm types; each ejaculate contains both eupyrene sperm, which can fertilise the egg, and apyrene sperm, which are not fertilisation competent. These sperm have distinct morphologies, unique functions, and different proteomes. Their production is highly regulated, however very few genes with specific roles in production of one or other morph have been described. We present the first comparative transcriptomics study of precursors of eupyrene and apyrene sperm to identify genes potentially implicated in regulating or enacting the distinct differentiation programmes. Differentially expressed genes included genes with potential roles in transcriptional regulation, cell cycle and sperm morphology. We identified gene duplications generating paralogues with functions restricted to one or other morph. However phylogenetic analysis also revealed evolutionary flexibility in expression patterns of duplicated genes between different Lepidopteran species. Improved understanding of Lepidopteran reproduction will be vital in targeting prevalent pests in agriculture, and on the flip side, ensuring the fertility and thus survival of pollinator populations in response to environmental stress.
