## Supplementary data file 4 for "Differential gene expression underpinning production of distinct sperm morphs in the wax moth *Galleria mellonella*"

### Sheet: Up in pupa GO results 0.2 EASE
Upregulated DEGs - higher expression in pupa vs larva
Category	Term	PValue	Count	%	Genes	List Total	Pop Hits	Pop Total	Fold Enrichment	Bonferroni	Benjamini	FDR
GOTERM_BP_DIRECT	GO:0015031~protein transport	0.0444177	8	1.16959	113516671, 113512076, 113522486, 113509169, 113511662, 113510832, 113520962, 113516405	159	92	4437	2.42658	0.999614	1	1
GOTERM_BP_DIRECT	GO:0006559~L-phenylalanine catabolic process	0.195617	2	0.292398	113516969, 113513257	159	6	4437	9.30189	1	1	1
GOTERM_CC_DIRECT	GO:0005739~mitochondrion	0.0116521	10	1.46199	113522737, 113513553, 113511594, 113516043, 116412817, 113512512, 113517408, 113513710, 113518295, 113520842	235	98	6168	2.67825	0.584819	0.873908	0.873908
GOTERM_CC_DIRECT	GO:0030906~retromer, cargo-selective complex	0.0744421	2	0.292398	113522486, 113520962	235	2	6168	26.2468	0.996978	1	1
GOTERM_CC_DIRECT	GO:0031514~motile cilium	0.0805503	6	0.877193	113519499, 113514483, 113512743, 113512742, 113513429, 113518417	235	61	6168	2.58165	0.998161	1	1
GOTERM_CC_DIRECT	GO:0016020~membrane	0.160252	8	1.16959	113514421, 113516671, 113509169, 113522530, 113510486, 113511563, 113510832, 113519936	235	118	6168	1.77944	0.999998	1	1
GOTERM_CC_DIRECT	GO:0005891~voltage-gated calcium channel complex	0.175884	2	0.292398	113514058, 113521059	235	5	6168	10.4987	0.999999	1	1
GOTERM_MF_DIRECT	GO:0003723~RNA binding	0.0916613	16	2.33918	113517634, 113517205, 113519667, 113514367, 113518113, 113519400, 113512441, 113513110, 113519650, 113515161, 113509875, 113521679, 113510703, 113509719, 113511928, 113510910	286	265	7325	1.54638	1	1	1
GOTERM_MF_DIRECT	GO:0022857~transmembrane transporter activity	0.106158	15	2.19298	113516872, 113516212, 113514422, 113515287, 113509894, 113519022, 113520199, 113514060, 113509797, 113521135, 113509767, 113522386, 113521022, 113514769, 113513148	286	249	7325	1.54288	1	1	1
GOTERM_MF_DIRECT	GO:0003755~peptidyl-prolyl cis-trans isomerase activity	0.109536	4	0.584795	113517499, 113521630, 113510049, 113520777	286	30	7325	3.41492	1	1	1
GOTERM_MF_DIRECT	GO:0004596~peptide alpha-N-acetyltransferase activity	0.112256	2	0.292398	113521175, 113521269	286	3	7325	17.0746	1	1	1
GOTERM_MF_DIRECT	GO:0015299~solute:proton antiporter activity	0.112256	2	0.292398	113511224, 113512346	286	3	7325	17.0746	1	1	1
GOTERM_MF_DIRECT	GO:0030170~pyridoxal phosphate binding	0.163338	4	0.584795	113521309, 113522250, 113513716, 113516969	286	36	7325	2.84577	1	1	1
GOTERM_MF_DIRECT	GO:0004930~G-protein coupled receptor activity	0.181582	7	1.02339	113518543, 113512232, 113521286, 113513330, 113513007, 113522893, 113515657	286	98	7325	1.82942	1	1	1
INTERPRO	IPR006680:Amidohydrolase 1	0.016403	3	0.438596	113517473, 113517594, 113520344	467	5	11015	14.152	0.999986	1	1
INTERPRO	IPR011059:Metal-dependent hydrolase, composite domain	0.016403	3	0.438596	113517473, 113517594, 113520344	467	5	11015	14.152	0.999986	1	1
INTERPRO	IPR003954:RNA recognition motif domain, eukaryote	0.0422184	3	0.438596	113518113, 113519400, 113512441	467	8	11015	8.84502	1	1	1
INTERPRO	IPR000182:GNAT domain	0.0638179	4	0.584795	113523031, 113512794, 113521175, 113521269	467	22	11015	4.2885	1	1	1
INTERPRO	IPR016181:Acyl-CoA N-acyltransferase	0.0812541	5	0.730994	113523031, 113512794, 113521175, 113520065, 113521269	467	39	11015	3.02394	1	1	1
INTERPRO	IPR025254:Domain of unknown function DUF4201	0.0828258	2	0.292398	113520480, 113515887	467	2	11015	23.5867	1	1	1
INTERPRO	IPR002195:Dihydroorotase, conserved site	0.0828258	2	0.292398	113517473, 113517594	467	2	11015	23.5867	1	1	1
INTERPRO	IPR014044:CAP domain	0.102421	3	0.438596	113515635, 113515636, 116412852	467	13	11015	5.44309	1	1	1
INTERPRO	IPR014767:Diaphanous autoregulatory	0.121635	2	0.292398	113520704, 113514567	467	3	11015	15.7245	1	1	1
INTERPRO	IPR002634:BolA protein	0.121635	2	0.292398	113509213, 113515019	467	3	11015	15.7245	1	1	1
INTERPRO	IPR011990:Tetratricopeptide-like helical	0.13898	10	1.46199	113515213, 113518511, 113521270, 113521294, 113515516, 113516581, 113512059, 113521630, 113513429, 113516648	467	140	11015	1.68477	1	1	1
INTERPRO	IPR001611:Leucine-rich repeat	0.145135	9	1.31579	113520977, 113521508, 113517927, 113522059, 113516877, 113509702, 113514216, 113522922, 113517648	467	122	11015	1.74	1	1	1
INTERPRO	IPR013083:Zinc finger, RING/FYVE/PHD-type	0.156977	12	1.75439	113517499, 113521408, 113510703, 113519400, 113510153, 113515670, 113518386, 113522530, 113519690, 113509823, 113512459, 113510688	467	184	11015	1.53826	1	1	1
INTERPRO	IPR008037:Proteinase inhibitor I19, pacifastin	0.158805	2	0.292398	113511074, 113517140	467	4	11015	11.7934	1	1	1
INTERPRO	IPR019734:Tetratricopeptide repeat	0.15993	6	0.877193	113515213, 113521294, 113515516, 113516581, 113512059, 113521630	467	68	11015	2.08118	1	1	1
INTERPRO	IPR002130:Cyclophilin-like peptidyl-prolyl cis-trans isomerase domain	0.160191	3	0.438596	113517499, 113510049, 113520777	467	17	11015	4.16236	1	1	1
INTERPRO	IPR000210:BTB/POZ-like	0.181104	6	0.877193	113521538, 113515674, 113514274, 113510653, 113519739, 113520215	467	71	11015	1.99324	1	1	1
INTERPRO	IPR015421:Pyridoxal phosphate-dependent transferase, major region, subdomain 1	0.183221	4	0.584795	113521309, 113522250, 113513716, 113516969	467	35	11015	2.69563	1	1	1
INTERPRO	IPR001436:Alpha crystallin/Heat shock protein	0.190891	3	0.438596	113519422, 128200897, 113514600	467	19	11015	3.72422	1	1	1
INTERPRO	IPR002068:Alpha crystallin/Hsp20 domain	0.190891	3	0.438596	113519422, 128200897, 113514600	467	19	11015	3.72422	1	1	1
INTERPRO	IPR016135:Ubiquitin-conjugating enzyme/RWD-like	0.194048	4	0.584795	113515497, 113514332, 113513482, 113509092	467	36	11015	2.62075	1	1	1
INTERPRO	IPR010472:Diaphanous FH3	0.194405	2	0.292398	113520704, 113514567	467	5	11015	9.43469	1	1	1
INTERPRO	IPR012919:Sad1/UNC-like, C-terminal	0.194405	2	0.292398	113513309, 113516615	467	5	11015	9.43469	1	1	1
SMART	SM00361:RRM_1	0.0371966	3	0.438596	113518113, 113519400, 113512441	184	8	4629	9.4341	0.995227	1	1
SMART	SM00198:SCP	0.0911116	3	0.438596	113515635, 113515636, 116412852	184	13	4629	5.8056	0.999999	1	1
SMART	SM00028:TPR	0.102088	6	0.877193	113515213, 113521294, 113515516, 113516581, 113512059, 113521630	184	63	4629	2.39596	1	1	1
SMART	SM00225:BTB	0.112826	6	0.877193	113521538, 113515674, 113514274, 113510653, 113519739, 113520215	184	65	4629	2.32224	1	1	1
SMART	SM00487:DEXDc	0.154377	6	0.877193	113516168, 113516201, 113509719, 113513584, 113511361, 113521315	184	72	4629	2.09647	1	1	1
SMART	SM01139:SM01139	0.182716	2	0.292398	113520704, 113514567	184	5	4629	10.063	1	1	1
UP_KW_BIOLOGICAL_PROCESS	KW-0585~Phenylalanine catabolism	0.121228	2	0.292398	113516969, 113513257	57	4	1763	15.4649	0.997977	1	1
UP_KW_BIOLOGICAL_PROCESS	KW-0132~Cell division	0.161562	4	0.584795	113515509, 113521294, 113511746, 113515029	57	44	1763	2.8118	0.999788	1	1
UP_KW_CELLULAR_COMPONENT	KW-0282~Flagellum	0.0774977	5	0.730994	113519499, 113514483, 113512743, 113512742, 113518417	194	40	4749	3.05992	0.855716	0.944278	0.944278
UP_KW_CELLULAR_COMPONENT	KW-0496~Mitochondrion	0.0786898	12	1.75439	113515995, 113513553, 113511166, 116412815, 113511594, 113516043, 116412817, 113511203, 113517408, 113518295, 113522743, 113512502	194	168	4749	1.74853	0.860125	0.944278	0.944278
UP_KW_CELLULAR_COMPONENT	KW-0999~Mitochondrion inner membrane	0.181064	6	0.877193	113511166, 116412815, 113519984, 113511203, 113522743, 113512502	194	74	4749	1.98481	0.991721	1	1
UP_KW_CELLULAR_COMPONENT	KW-0966~Cell projection	0.195173	6	0.877193	113519499, 113514483, 113512743, 113512742, 113511057, 113518417	194	76	4749	1.93258	0.994544	1	1
UP_KW_DOMAIN	KW-0175~Coiled coil	0.0140486	59	8.62573	113519400, 113517784, 113516293, 113518074, 113522972, 113520433, 113518271, 113509969, 116412768, 113509806, 116412649, 113512532, 113512059, 116413255, 113513429, 113512736, 113515887, 113516615, 113509291, 113515213, 113509570, 113512182, 128200897, 113514483, 113521299, 113521854, 113520480, 113520680, 113523396, 113512743, 113512544, 113512742, 113514203, 113514567, 113514600, 113518378, 113…	296	963	6457	1.33649	0.213781	0.238827	0.238827
UP_KW_DOMAIN	KW-0315~Glutamine amidotransferase	0.130913	2	0.292398	113517594, 113521186	296	3	6457	14.5428	0.90794	0.743114	0.743114
UP_KW_DOMAIN	KW-0732~Signal	0.162309	117	17.1053	113509360, 113519442, 113509366, 113523027, 113511606, 113510999, 113522177, 113520395, 113512655, 113510751, 113518918, 113514836, 113516615, 113510236, 113515498, 113515377, 113518247, 113516985, 113513992, 113517792, 113514680, 113509891, 113517152, 113522468, 113522226, 113509779, 113509813, 113523394, 113516902, 113512544, 113517719, 113515419, 113511696, 113515815, 113515816, 113520537, 113…	296	2354	6457	1.08422	0.950748	0.743114	0.743114
UP_KW_DOMAIN	KW-0802~TPR repeat	0.17485	5	0.730994	113515213, 113521294, 113515516, 113516581, 113512059	296	48	6457	2.27231	0.961889	0.743114	0.743114
UP_KW_LIGAND	KW-0862~Zinc	0.121391	47	6.87135	113521408, 113510092, 113510153, 113519400, 113519422, 113515583, 113522530, 113509588, 113509700, 113509823, 113510179, 113510653, 113513489, 116413332, 113512459, 113516686, 113520107, 113522208, 113515554, 113510087, 113512563, 128200897, 113519797, 113512286, 113512088, 113518386, 113513055, 113521199, 113518360, 113517092, 113519690, 113523613, 113510703, 113523353, 113523230, 113522660, 113…	93	1056	2426	1.16103	0.924853	1	1
UP_KW_MOLECULAR_FUNCTION	KW-0121~Carboxypeptidase	0.0215915	6	0.877193	113522208, 113518740, 113517792, 113515649, 113518907, 113517648	134	43	3525	3.6706	0.608827	0.928435	0.928435
UP_KW_MOLECULAR_FUNCTION	KW-0297~G-protein coupled receptor	0.0740633	6	0.877193	113518951, 113512232, 113521286, 113513007, 113522893, 113515657	134	60	3525	2.6306	0.963441	1	1
UP_KW_MOLECULAR_FUNCTION	KW-0645~Protease	0.196873	14	2.04678	113520107, 113522208, 113515498, 113518740, 113517792, 113515583, 113512560, 113522411, 113520775, 113509900, 113514207, 113515649, 113518907, 113517648	134	265	3525	1.38975	0.99992	1	1
UP_KW_PTM	KW-0325~Glycoprotein	0.0730602	15	2.19298	113522924, 113519756, 113516985, 113518543, 113513310, 113519442, 113515583, 113513330, 113521059, 113512180, 113514999, 113514207, 113516902, 113511224, 113511563	29	320	910	1.47091	0.45498	0.657542	0.657542
UP_SEQ_FEATURE	COMPBIAS:Basic and acidic residues	0.042457	120	17.5439	113521408, 113521407, 113518113, 113510470, 113513584, 113518351, 113509767, 113509806, 113520395, 113510751, 116413210, 113512896, 113519608, 113516615, 113516621, 113513110, 113522101, 113518360, 113516581, 113514281, 113523433, 113520047, 113522468, 113523551, 113512544, 113511057, 113514567, 113515657, 113518458, 113512595, 113515100, 113518693, 113523403, 113520259, 113515509, 113521340, 113…	465	2533	11386	1.16002	0.999997	1	1
UP_SEQ_FEATURE	DOMAIN:N-acetyltransferase	0.0650867	4	0.584795	113523031, 113512794, 113521175, 113521269	465	23	11386	4.25844	1	1	1
UP_SEQ_FEATURE	COMPBIAS:Acidic residues	0.0657864	19	2.77778	113515497, 113514463, 113516201, 113512150, 113512182, 113519037, 113518345, 113522729, 113518378, 113519112, 113511890, 113523588, 113521059, 113509823, 113521403, 113510816, 113512852, 113512736, 113517635	465	301	11386	1.54563	1	1	1
UP_SEQ_FEATURE	DOMAIN:DUF4201	0.0798463	2	0.292398	113520480, 113515887	465	2	11386	24.486	1	1	1
UP_SEQ_FEATURE	DOMAIN:Mitochondrial cytochrome c oxidase subunit VIc/VIIs	0.0798463	2	0.292398	113511166, 113511203	465	2	11386	24.486	1	1	1
UP_SEQ_FEATURE	DOMAIN:SCP	0.0961084	3	0.438596	113515635, 113515636, 116412852	465	13	11386	5.65062	1	1	1
UP_SEQ_FEATURE	DOMAIN:DAD	0.117351	2	0.292398	113520704, 113514567	465	3	11386	16.324	1	1	1
UP_SEQ_FEATURE	DOMAIN:BTB	0.149665	6	0.877193	113521538, 113515674, 113514274, 113510653, 113519739, 113520215	465	69	11386	2.12922	1	1	1
UP_SEQ_FEATURE	DOMAIN:PPIase cyclophilin-type	0.150898	3	0.438596	113517499, 113510049, 113520777	465	17	11386	4.32106	1	1	1
UP_SEQ_FEATURE	DOMAIN:SUN	0.15333	2	0.292398	113513309, 113516615	465	4	11386	12.243	1	1	1
UP_SEQ_FEATURE	DOMAIN:Amidohydrolase-related	0.15333	2	0.292398	113517473, 113520344	465	4	11386	12.243	1	1	1
UP_SEQ_FEATURE	DOMAIN:Pacifastin	0.15333	2	0.292398	113511074, 113517140	465	4	11386	12.243	1	1	1
UP_SEQ_FEATURE	REPEAT:TPR	0.161018	5	0.730994	113515213, 113521294, 113515516, 113516581, 113512059	465	52	11386	2.35443	1	1	1
UP_SEQ_FEATURE	DOMAIN:RING-type	0.178433	7	1.02339	113521408, 113510703, 113519400, 113510153, 113512088, 113509823, 113510688	465	93	11386	1.84303	1	1	1
UP_SEQ_FEATURE	DOMAIN:SHSP	0.180154	3	0.438596	113519422, 128200897, 113514600	465	19	11386	3.86621	1	1	1
UP_SEQ_FEATURE	REGION:Disordered	0.19856	245	35.8187	113509360, 113510470, 113514274, 113518070, 113519160, 113509806, 116412768, 113520395, 113512896, 113519608, 113511563, 113519848, 113519606, 113515497, 113513992, 128200897, 113510481, 113522101, 113516581, 113514281, 113523433, 113520047, 113522468, 113509816, 113523551, 113512544, 113514600, 113515100, 113509344, 113519022, 113519381, 113523403, 113520259, 113523525, 113521340, 113512512, 113…	465	5756	11386	1.04223	1	1	1

### Sheet: Up in larva GO results 0.2 
Downregulated DEGs - higher expression in larva vs pupa
Category	Term	PValue	Count	%	Genes	List Total	Pop Hits	Pop Total	Fold Enrichment	Bonferroni	Benjamini	FDR
GOTERM_BP_DIRECT	GO:0008285~negative regulation of cell proliferation	0.0516098	2	0.533333	113509620, 113516070	117	2	4437	37.9231	0.999218	1	1
GOTERM_CC_DIRECT	GO:0043229~intracellular organelle	0.0778992	5	1.33333	113517090, 113516131, 113519599, 113516957, 113522942	157	64	6168	3.06927	0.99345	1	1
GOTERM_CC_DIRECT	GO:0005829~cytosol	0.120637	4	1.06667	113515940, 113522682, 113515747, 113517625	157	48	6168	3.27389	0.999655	1	1
GOTERM_CC_DIRECT	GO:0005666~DNA-directed RNA polymerase III complex	0.142527	2	0.533333	113510020, 113515320	157	6	6168	13.0955	0.999928	1	1
GOTERM_MF_DIRECT	GO:0016887~ATPase activity	0.0272601	10	2.66667	113517090, 113517589, 113520261, 113519599, 113523159, 113522432, 113519892, 113514226, 113514204, 113520897	207	152	7325	2.32806	0.9846	1	1
GOTERM_MF_DIRECT	GO:0008270~zinc ion binding	0.0280163	20	5.33333	113514232, 113513691, 113518225, 113509470, 113522639, 113515460, 113512112, 113513112, 113517360, 113520133, 113515591, 113520897, 113521943, 113520491, 113517919, 113516869, 113520908, 113511310, 116413343, 113510446	207	422	7325	1.67708	0.986307	1	1
GOTERM_MF_DIRECT	GO:0004089~carbonate dehydratase activity	0.0305261	3	0.8	113515460, 113512112, 113515591	207	10	7325	10.6159	0.990733	1	1
GOTERM_MF_DIRECT	GO:0030246~carbohydrate binding	0.0847854	4	1.06667	113518316, 116413606, 113512362, 113514612	207	37	7325	3.82556	0.999998	1	1
GOTERM_MF_DIRECT	GO:0004601~peroxidase activity	0.0896956	3	0.8	113515423, 113518960, 113514874	207	18	7325	5.89775	0.999999	1	1
GOTERM_MF_DIRECT	GO:0005524~ATP binding	0.0899492	29	7.73333	113515266, 113517942, 113517589, 113509243, 113522432, 113522874, 113520897, 113517090, 113515894, 113523539, 113519599, 113510187, 113509496, 113517574, 113523159, 113522641, 113509532, 113521213, 113522524, 113522942, 113517093, 116412777, 113520261, 113513877, 113520819, 113515519, 113514204, 113514226, 113519759	207	768	7325	1.33621	0.999999	1	1
GOTERM_MF_DIRECT	GO:0003724~RNA helicase activity	0.107407	4	1.06667	113517090, 113519599, 113522942, 113520897	207	41	7325	3.45234	1	1	1
GOTERM_MF_DIRECT	GO:0020037~heme binding	0.123141	8	2.13333	113517412, 113513141, 113518960, 113517275, 113523473, 113514874, 113523417, 113516944	207	148	7325	1.91278	1	1	1
GOTERM_MF_DIRECT	GO:0004497~monooxygenase activity	0.139845	7	1.86667	113517412, 113513141, 113513130, 113517275, 113523473, 113513649, 113523417	207	125	7325	1.98164	1	1	1
GOTERM_MF_DIRECT	GO:0016831~carboxy-lyase activity	0.157359	2	0.533333	113517095, 113512207	207	6	7325	11.7955	1	1	1
INTERPRO	IPR014001:Helicase, superfamily 1/2, ATP-binding domain	0.000800149	9	2.4	113515894, 113517090, 113520261, 113519599, 113510187, 113513877, 113523159, 113522942, 113520897	289	76	11015	4.51352	0.34783	0.42728	0.42728
INTERPRO	IPR011545:DNA/RNA helicase, DEAD/DEAH box type, N-terminal	0.00299869	7	1.86667	113515894, 113517090, 113519599, 113510187, 113523159, 113522942, 113520897	289	55	11015	4.8509	0.798851	0.557258	0.557258
INTERPRO	IPR001650:Helicase, C-terminal	0.00313066	8	2.13333	113515894, 113517090, 113520261, 113519599, 113510187, 113513877, 113523159, 113522942	289	74	11015	4.12045	0.812579	0.557258	0.557258
INTERPRO	IPR023561:Carbonic anhydrase, alpha-class	0.021722	3	0.8	113515460, 113512112, 113515591	289	9	11015	12.7047	0.999992	1	1
INTERPRO	IPR012934:Zinc finger, AD-type	0.0230294	8	2.13333	113514232, 113509470, 113517919, 113520133, 113516869, 113520908, 116413343, 113521943	289	108	11015	2.82327	0.999996	1	1
INTERPRO	IPR001148:Alpha carbonic anhydrase	0.0266895	3	0.8	113515460, 113512112, 113515591	289	10	11015	11.4343	0.999999	1	1
INTERPRO	IPR013087:Zinc finger C2H2-type/integrase DNA-binding domain	0.0353883	19	5.06667	113517148, 113514232, 113515268, 113518225, 113509470, 113520923, 113520133, 113520740, 113521943, 113515070, 113517919, 113513029, 113517904, 113516869, 113520908, 113511310, 113510117, 113513950, 113513416	289	433	11015	1.67245	1	1	1
INTERPRO	IPR027417:P-loop containing nucleoside triphosphate hydrolase	0.0408989	22	5.86667	113515894, 113517589, 113522749, 113512970, 113519599, 113510187, 113522432, 113523159, 113522641, 113519892, 113522942, 113520897, 116412777, 113517090, 113520261, 113511707, 113512710, 113513877, 113520819, 113511207, 113514226, 113519759	289	535	11015	1.56731	1	1	1
INTERPRO	IPR001314:Peptidase S1A, chymotrypsin-type	0.0592262	7	1.86667	113510737, 113517143, 113514692, 113515392, 113520642, 113515822, 113522218	289	106	11015	2.51697	1	1	1
INTERPRO	IPR016187:C-type lectin fold	0.0626452	4	1.06667	116413606, 113517042, 113517669, 113522745	289	35	11015	4.35591	1	1	1
INTERPRO	IPR021115:Pyridoxal-phosphate binding site	0.0764123	2	0.533333	113517095, 113512207	289	3	11015	25.4095	1	1	1
INTERPRO	IPR010472:Diaphanous FH3	0.124092	2	0.533333	113509559, 113509956	289	5	11015	15.2457	1	1	1
INTERPRO	IPR002401:Cytochrome P450, E-class, group I	0.128183	5	1.33333	113517412, 113513141, 113517275, 113523473, 113523417	289	74	11015	2.57528	1	1	1
INTERPRO	IPR000629:RNA helicase, ATP-dependent, DEAD-box, conserved site	0.13812	3	0.8	113517090, 113519599, 113522942	289	25	11015	4.5737	1	1	1
INTERPRO	IPR014768:GTPase-binding/formin homology 3	0.147004	2	0.533333	113509559, 113509956	289	6	11015	12.7047	1	1	1
INTERPRO	IPR014014:RNA helicase, DEAD-box type, Q motif	0.147172	3	0.8	113517090, 113519599, 113520897	289	26	11015	4.39779	1	1	1
INTERPRO	IPR001304:C-type lectin	0.147172	3	0.8	116413606, 113517669, 113522745	289	26	11015	4.39779	1	1	1
INTERPRO	IPR000772:Ricin B lectin domain	0.191052	2	0.533333	113512362, 113514612	289	8	11015	9.52855	1	1	1
INTERPRO	IPR003010:Carbon-nitrogen hydrolase	0.191052	2	0.533333	113523539, 113515229	289	8	11015	9.52855	1	1	1
INTERPRO	IPR002469:Peptidase S9B, dipeptidylpeptidase IV N-terminal	0.191052	2	0.533333	113523095, 113517033	289	8	11015	9.52855	1	1	1
INTERPRO	IPR008979:Galactose-binding domain-like	0.193951	3	0.8	113512250, 113515727, 113517669	289	31	11015	3.68847	1	1	1
INTERPRO	IPR016186:C-type lectin-like	0.193951	3	0.8	116413606, 113517669, 113522745	289	31	11015	3.68847	1	1	1
INTERPRO	IPR000626:Ubiquitin	0.193951	3	0.8	113516552, 113521894, 113510984	289	31	11015	3.68847	1	1	1
SMART	SM00487:DEXDc	0.00133761	9	2.4	113515894, 113517090, 113520261, 113519599, 113510187, 113513877, 113523159, 113522942, 113520897	141	72	4629	4.10372	0.149524	0.161851	0.161851
SMART	SM00490:HELICc	0.0184329	7	1.86667	113515894, 113517090, 113520261, 113519599, 113510187, 113523159, 113522942	141	70	4629	3.28298	0.894726	1	1
SMART	SM01057:SM01057	0.0284415	3	0.8	113515460, 113512112, 113515591	141	9	4629	10.9433	0.969539	1	1
SMART	SM00868:SM00868	0.0387245	8	2.13333	113514232, 113509470, 113517919, 113520133, 113516869, 113520908, 116413343, 113521943	141	105	4629	2.50132	0.991594	1	1
SMART	SM01139:SM01139	0.142404	2	0.533333	113509559, 113509956	141	5	4629	13.1319	1	1	1
SMART	SM00355:ZnF_C2H2	0.151715	17	4.53333	113517148, 113514232, 113515268, 113518225, 113509470, 113520923, 113520133, 113520740, 113521943, 113515070, 113513029, 113517904, 113516869, 113520908, 113510117, 113513950, 113513416	141	401	4629	1.39179	1	1	1
UP_KW_BIOLOGICAL_PROCESS	KW-0443~Lipid metabolism	0.0981468	7	1.86667	113512605, 113517793, 113509496, 113509564, 113512894, 113513737, 113518439	48	121	1763	2.12483	0.97574	1	1
UP_KW_BIOLOGICAL_PROCESS	KW-0804~Transcription	0.145853	9	2.4	113516664, 113513691, 113519479, 116412900, 113519761, 113510020, 113515320, 113516828, 113519406	48	197	1763	1.67798	0.996571	1	1
UP_KW_BIOLOGICAL_PROCESS	KW-0276~Fatty acid metabolism	0.152375	4	1.06667	113512605, 113509496, 113512894, 113518439	48	51	1763	2.88072	0.997398	1	1
UP_KW_CELLULAR_COMPONENT	KW-0539~Nucleus	0.188324	25	6.66667	113518239, 113514135, 113509287, 113512891, 113515320, 113516070, 116412900, 113520491, 113519406, 113511622, 113516664, 113513691, 113519479, 113510020, 113523159, 113521134, 113523513, 116412956, 113516828, 113511310, 113514204, 113514787, 113514226, 113512843, 113511336	123	777	4749	1.24227	0.991762	1	1
UP_KW_CELLULAR_COMPONENT	KW-0747~Spliceosome	0.198041	3	0.8	113509287, 113521134, 113516957	123	32	4749	3.61966	0.993755	1	1
UP_KW_DOMAIN	KW-0677~Repeat	0.116898	23	6.13333	113514232, 113516664, 113516630, 113518239, 113509470, 113517793, 116413491, 113521915, 113517630, 113512373, 113521134, 113520133, 113521943, 113520491, 113517919, 113516869, 113520908, 113516957, 113515727, 116413343, 113517669, 113511966, 113511404	163	673	6457	1.3538	0.84506	1	1
UP_KW_MOLECULAR_FUNCTION	KW-0347~Helicase	0.0347389	7	1.86667	113515894, 113519599, 113513877, 113523159, 113522942, 113514226, 113520897	94	93	3525	2.82258	0.773492	1	1
UP_KW_MOLECULAR_FUNCTION	KW-0694~RNA-binding	0.0760721	7	1.86667	116412956, 113510791, 113509287, 113516957, 113522942, 113517625, 113520897	94	113	3525	2.32301	0.963959	1	1
UP_KW_MOLECULAR_FUNCTION	KW-0238~DNA-binding	0.0825445	11	2.93333	113519735, 113518239, 113520491, 113520261, 113516552, 113520819, 113520908, 113514226, 113511305, 113523513, 113511622	94	232	3525	1.77802	0.973173	1	1
UP_KW_MOLECULAR_FUNCTION	KW-0575~Peroxidase	0.158296	3	0.8	113515423, 113518960, 113514874	94	27	3525	4.16667	0.999281	1	1
UP_KW_MOLECULAR_FUNCTION	KW-0503~Monooxygenase	0.174511	5	1.33333	113513141, 113517275, 113523473, 113513649, 113523417	94	83	3525	2.25904	0.999682	1	1
UP_KW_MOLECULAR_FUNCTION	KW-0678~Repressor	0.177179	3	0.8	116412900, 113516828, 113519406	94	29	3525	3.87931	0.999723	1	1
UP_KW_MOLECULAR_FUNCTION	KW-0378~Hydrolase	0.18816	26	6.93333	113517589, 113517025, 113509564, 113520897, 113510737, 113511968, 113517090, 113515747, 113511225, 113515529, 113515229, 113515894, 113513112, 113519599, 113510187, 113523159, 113520642, 113522942, 113521632, 113517093, 113523095, 113520261, 113513877, 113513737, 113514226, 113516966	94	796	3525	1.22487	0.999842	1	1
UP_SEQ_FEATURE	DOMAIN:Helicase ATP-binding	0.000712764	9	2.4	113515894, 113517090, 113520261, 113519599, 113510187, 113513877, 113523159, 113522942, 113520897	282	79	11386	4.59978	0.15367	0.166787	0.166787
UP_SEQ_FEATURE	DOMAIN:Helicase C-terminal	0.00209892	8	2.13333	113515894, 113517090, 113520261, 113519599, 113510187, 113513877, 113523159, 113522942	282	73	11386	4.42475	0.388392	0.245574	0.245574
UP_SEQ_FEATURE	DOMAIN:C2H2-type	0.0179775	19	5.06667	113517148, 113514232, 113515268, 113518225, 113509470, 113520923, 113520133, 113520740, 113521943, 113515070, 113517919, 113513029, 113517904, 113516869, 113520908, 113511310, 113510117, 113513950, 113513416	282	425	11386	1.80504	0.985664	1	1
UP_SEQ_FEATURE	DOMAIN:Alpha-carbonic anhydrase	0.0239633	3	0.8	113515460, 113512112, 113515591	282	10	11386	12.1128	0.996572	1	1
UP_SEQ_FEATURE	COMPBIAS:Acidic residues	0.0361913	14	3.73333	113515201, 113519735, 113518225, 113518974, 113510187, 113515320, 113521213, 113520513, 113515070, 113511968, 113510746, 113514229, 113511310, 113513983	282	301	11386	1.87795	0.999821	1	1
UP_SEQ_FEATURE	DOMAIN:ZAD	0.0436828	7	1.86667	113514232, 113509470, 113520133, 113516869, 113520908, 116413343, 113521943	282	104	11386	2.71761	0.999971	1	1
UP_SEQ_FEATURE	DOMAIN:C-type lectin	0.125745	3	0.8	116413606, 113517669, 113522745	282	25	11386	4.84511	1	1	1
UP_SEQ_FEATURE	DOMAIN:DEAD-box RNA helicase Q	0.134105	3	0.8	113517090, 113519599, 113520897	282	26	11386	4.65876	1	1	1
UP_SEQ_FEATURE	MOTIF:Q motif	0.134105	3	0.8	113517090, 113519599, 113520897	282	26	11386	4.65876	1	1	1
UP_SEQ_FEATURE	DOMAIN:GBD/FH3	0.139264	2	0.533333	113509559, 113509956	282	6	11386	13.4586	1	1	1
UP_SEQ_FEATURE	DOMAIN:Dipeptidylpeptidase IV N-terminal	0.160518	2	0.533333	113523095, 113517033	282	7	11386	11.536	1	1	1
UP_SEQ_FEATURE	DOMAIN:Ubiquitin-like	0.168646	3	0.8	113516552, 113521894, 113510984	282	30	11386	4.03759	1	1	1
UP_SEQ_FEATURE	DOMAIN:CN hydrolase	0.181249	2	0.533333	113523539, 113515229	282	8	11386	10.094	1	1	1
UP_SEQ_FEATURE	DOMAIN:Ricin B lectin	0.181249	2	0.533333	113512362, 113514612	282	8	11386	10.094	1	1	1
UP_SEQ_FEATURE	DOMAIN:PH	0.196892	4	1.06667	113519831, 113512826, 113516022, 113518725	282	62	11386	2.6049	1	1	1
